# Tumor-agnostic transcriptome-based classifier identifies spatial infiltration patterns of CD8+ T cells in the tumor microenvironment and predicts clinical outcome in early- and late-phase clinical trials

**DOI:** 10.1101/2023.10.02.560086

**Authors:** Andreas Roller, Iakov I Davydov, Petra C Schwalie, Martha L Serrano-Serrano, Astrid Heller, Nicolas Staedler, Cláudia S Ferreira, Gabriele Dietmann, Irina Klaman, Alberto Valdeolivas, Konstanty Korski, Michael A Cannarile

## Abstract

**Background:** The immune status of a patient’s tumor microenvironment (TME) may guide therapeutic interventions with cancer immunotherapy and help identify potential resistance mechanisms. Currently, patients’ immune status is mostly classified based on CD8+ tumor-infiltrating lymphocytes. An unmet need exists for comparable and reliable precision immunophenotyping tools that would facilitate clinical treatment-relevant decision-making and the understanding of how to overcome resistance mechanisms.

**Methods:** We systematically analyzed the CD8 immunophenotype of 2023 patients from 14 phase I–III clinical trials using immunohistochemistry (IHC) and additionally profiled gene expression by RNA-sequencing (RNA-seq). CD8 immunophenotypes were classified by pathologists into CD8-desert, CD8-excluded or CD8-inflamed tumors using CD8 IHC staining in epithelial and stromal areas of the tumor. Using regularized logistic regression, we developed an RNA-seq-based classifier as a surrogate to the IHC-based spatial classification of CD8+ tumor-infiltrating lymphocytes in the TME.

**Results:** The CD8 immunophenotype and associated gene expression patterns varied across indications as well as across primary and metastatic lesions. Melanoma and kidney cancers were among the strongest inflamed indications, while CD8-desert phenotypes were most abundant in liver metastases across all tumor types. A good correspondence between the transcriptome and the IHC-based evaluation enabled us to develop a 92-gene classifier that accurately predicted the IHC-based CD8 immunophenotype in primary and metastatic samples (area under the curve (AUC) inflamed = 0.846; excluded = 0.712; desert = 0.855). The newly developed classifier was prognostic in The Cancer Genome Atlas (TCGA) data and predictive in lung cancer: patients with predicted CD8-inflamed tumors showed prolonged overall survival (OS) versus patients with CD8-desert tumors (hazard ratio [HR] 0.88; 95% confidence interval [CI]: 0.80–0.97) across TCGA, and longer OS upon immune checkpoint inhibitor administration (phase III OAK study) in non-small-cell lung cancer (HR 0.75; 95% CI: 0.58–0.97).

**Conclusions:** We provide a new precision immunophenotyping tool based on gene expression that reflects the spatial infiltration patterns of CD8+ lymphocytes in tumors. The classifier enables multiplex analyses and is easy to apply for retrospective, reverse translation approaches as well as for prospective patient enrichment to optimize the response to cancer immunotherapy.

**HIGHLIGHTS:** *What is already known on this topic:* T-cell infiltration, most commonly classified based on CD8+ T cell immunohistochemistry (IHC) staining, and various tumor microenvironment (TME)-specific resistance mechanisms, can impact response rates to cancer immunotherapy.

*What this study adds:* Our data provide new insights into the impact of tumor excision location and indication on the immune composition of the TME. We developed a transcriptome-based classifier that could accurately predict different spatial CD8+ T-cell infiltration patterns in the TME. We demonstrate the prognostic and predictive value of the classifier across independent patient cohorts (phase I to phase III trials).

*How this study might affect research, practice or policy:* Our new RNA-based tool provides a surrogate read-out for spatial IHC-based CD8 infiltration patterns, is easy to use and broadly applicable for both retrospective and prospective patient enrichment to enhance the effectiveness of cancer immunotherapy.
