## Supplementary Table S3 for "Tumor-agnostic transcriptome-based classifier identifies spatial infiltration patterns of CD8+ T cells in the tumor microenvironment and predicts clinical outcome in early- and late-phase clinical trials"

### Sheet: INFLAMED_DESERT
Table S3 List of differentially expressed signatures. See separate Excel spreadsheet.
From Roller, et al. “Tumor-agnostic transcriptome-based classifier identifies spatial infiltration patterns of CD8+ T cells in the tumor microenvironment and predicts clinical outcome in early- and late-phase clinical trials”
PARAM	NGenes	Direction	PValue	FDR	CONTR
ExhCD8Tcell	26	Up	1.40851e-47	1.33808e-45	INFLAMED_DESERT
Tcell	7	Up	2.3476e-23	1.11511e-21	INFLAMED_DESERT
Cytotoxicity	13	Up	2.69763e-20	8.5425e-19	INFLAMED_DESERT
NKTcell	6	Up	2.71241e-18	6.44198e-17	INFLAMED_DESERT
Macrophage_CXCL9	4	Up	2.07619e-17	3.94477e-16	INFLAMED_DESERT
Hematopoietic	7	Up	1.68623e-16	2.66987e-15	INFLAMED_DESERT
Macrophage_MSR1	15	Up	7.57583e-12	1.02815e-10	INFLAMED_DESERT
Macrophage	12	Up	2.42055e-11	2.8744e-10	INFLAMED_DESERT
EMTcell	8	Up	7.01001e-11	7.39945e-10	INFLAMED_DESERT
MemBcell	6	Up	9.34889e-11	8.88144e-10	INFLAMED_DESERT
CD8Tcell	2	Up	3.14546e-10	2.71653e-09	INFLAMED_DESERT
NKcell	5	Up	3.94623e-10	3.1241e-09	INFLAMED_DESERT
Myeloid	14	Up	2.75444e-09	2.01286e-08	INFLAMED_DESERT
IgGPlasma	5	Up	7.25905e-09	4.92578e-08	INFLAMED_DESERT
gdTcell	4	Up	9.7277e-09	6.16087e-08	INFLAMED_DESERT
Tcell_IL7Rmax	13	Up	3.37459e-08	2.00366e-07	INFLAMED_DESERT
InnateLymphoid	14	Up	5.34129e-08	2.98484e-07	INFLAMED_DESERT
NaiBcell	6	Up	6.60259e-08	3.4847e-07	INFLAMED_DESERT
Blymphocyte	8	Up	1.0147e-07	5.07348e-07	INFLAMED_DESERT
IgMPlasma	3	Up	3.65104e-07	1.73424e-06	INFLAMED_DESERT
CD56brightNK	6	Up	5.92841e-07	2.6819e-06	INFLAMED_DESERT
cDC	13	Up	1.05594e-06	4.55973e-06	INFLAMED_DESERT
CD56dimNK	5	Up	8.98959e-06	3.71309e-05	INFLAMED_DESERT
IgAPlasma	3	Up	4.84512e-05	0.000191786	INFLAMED_DESERT
Plasma	6	Up	0.000106761	0.00040569	INFLAMED_DESERT
NaiTcell	7	Up	0.00054124	0.00197761	INFLAMED_DESERT
InflamMonocyte	4	Up	0.000878528	0.00301947	INFLAMED_DESERT
CD4Tcell	3	Up	0.000889949	0.00301947	INFLAMED_DESERT
Bcell	4	Up	0.000940117	0.00307969	INFLAMED_DESERT
ProBcell	4	Up	0.0010772	0.00341113	INFLAMED_DESERT
cDC1	4	Up	0.00267384	0.00819403	INFLAMED_DESERT
cDC_CCR7	7	Up	0.00329319	0.00977667	INFLAMED_DESERT
ImmaturecDC	5	Up	0.00580824	0.0167207	INFLAMED_DESERT
Epithelial	11	Down	0.00762359	0.0213012	INFLAMED_DESERT
ILC2	6	Up	0.00899238	0.0241086	INFLAMED_DESERT
RegTcell	5	Up	0.00913587	0.0241086	INFLAMED_DESERT
Cholangiocyte	11	Down	0.0108764	0.0279258	INFLAMED_DESERT
Paneth	1	Up	0.0114946	0.0287366	INFLAMED_DESERT
Macrophage_MARCO	8	Up	0.018722	0.0456049	INFLAMED_DESERT

### Sheet: INFLAMED_EXCLUDED
PARAM	NGenes	Direction	PValue	FDR	CONTR
ExhCD8Tcell	26	Up	2.24545e-37	2.13318e-35	INFLAMED_EXCLUDED
Macrophage_CXCL9	4	Up	1.82713e-18	8.67888e-17	INFLAMED_EXCLUDED
Cytotoxicity	13	Up	1.26789e-13	4.01498e-12	INFLAMED_EXCLUDED
Tcell	7	Up	6.34058e-11	1.4759e-09	INFLAMED_EXCLUDED
NKTcell	6	Up	7.76789e-11	1.4759e-09	INFLAMED_EXCLUDED
Macrophage	12	Up	3.42946e-08	5.42998e-07	INFLAMED_EXCLUDED
Hematopoietic	7	Up	4.12444e-08	5.59746e-07	INFLAMED_EXCLUDED
CD8Tcell	2	Up	1.87974e-07	2.23219e-06	INFLAMED_EXCLUDED
Macrophage_MSR1	15	Up	2.12785e-07	2.24606e-06	INFLAMED_EXCLUDED
NKcell	5	Up	4.39152e-06	4.17194e-05	INFLAMED_EXCLUDED
Myeloid	14	Up	5.22906e-05	0.000451601	INFLAMED_EXCLUDED
CD56dimNK	5	Up	7.33427e-05	0.00058063	INFLAMED_EXCLUDED
Fibroblast	8	Down	8.44643e-05	0.000617239	INFLAMED_EXCLUDED
EMTcell	8	Up	0.000315391	0.00202786	INFLAMED_EXCLUDED
gdTcell	4	Up	0.000320189	0.00202786	INFLAMED_EXCLUDED
Cholangiocyte	11	Down	0.000413785	0.00245685	INFLAMED_EXCLUDED
Epithelial	11	Down	0.000504657	0.00282014	INFLAMED_EXCLUDED
PancreaticEndocrine	11	Down	0.000768038	0.00405353	INFLAMED_EXCLUDED
InflamMonocyte	4	Up	0.000998269	0.00499135	INFLAMED_EXCLUDED
PancStellate	7	Down	0.00327558	0.015559	INFLAMED_EXCLUDED
Myofibroblast	3	Down	0.00379612	0.0171729	INFLAMED_EXCLUDED
Endothelial	12	Down	0.00404504	0.0174672	INFLAMED_EXCLUDED
Mesothelial	6	Down	0.00496115	0.0204917	INFLAMED_EXCLUDED
InnateLymphoid	14	Up	0.00660057	0.0261273	INFLAMED_EXCLUDED
CD56brightNK	6	Up	0.0074314	0.0279841	INFLAMED_EXCLUDED
Mast	5	Down	0.00765881	0.0279841	INFLAMED_EXCLUDED
ColorectalCancer	5	Down	0.00818444	0.0287971	INFLAMED_EXCLUDED
EnterocytePC	4	Down	0.00920036	0.0312155	INFLAMED_EXCLUDED
Paneth	1	Up	0.0104106	0.0341038	INFLAMED_EXCLUDED

### Sheet: EXCLUDED_DESERT
PARAM	NGenes	Direction	PValue	FDR	CONTR
ExhCD8Tcell	26	Up	2.04028e-33	1.93827e-31	EXCLUDED_DESERT
Tcell	7	Up	3.72806e-27	1.77083e-25	EXCLUDED_DESERT
Blymphocyte	8	Up	4.41292e-18	1.39742e-16	EXCLUDED_DESERT
MemBcell	6	Up	8.90429e-18	2.11477e-16	EXCLUDED_DESERT
NKTcell	6	Up	2.71675e-17	5.16182e-16	EXCLUDED_DESERT
Cytotoxicity	13	Up	4.02167e-17	5.46986e-16	EXCLUDED_DESERT
IgGPlasma	5	Up	4.03042e-17	5.46986e-16	EXCLUDED_DESERT
Hematopoietic	7	Up	5.88473e-17	6.98811e-16	EXCLUDED_DESERT
EMTcell	8	Up	1.61625e-14	1.70604e-13	EXCLUDED_DESERT
Tcell_IL7Rmax	13	Up	1.7412e-13	1.65414e-12	EXCLUDED_DESERT
NaiBcell	6	Up	3.94886e-13	3.41038e-12	EXCLUDED_DESERT
IgMPlasma	3	Up	1.3198e-11	1.04484e-10	EXCLUDED_DESERT
cDC	13	Up	1.75275e-11	1.28086e-10	EXCLUDED_DESERT
InnateLymphoid	14	Up	2.26934e-11	1.53991e-10	EXCLUDED_DESERT
IgAPlasma	3	Up	4.53101e-11	2.86964e-10	EXCLUDED_DESERT
Macrophage_CXCL9	4	Up	3.17211e-10	1.88344e-09	EXCLUDED_DESERT
Plasma	6	Up	4.1916e-10	2.34237e-09	EXCLUDED_DESERT
Macrophage_MSR1	15	Up	8.6411e-10	4.34213e-09	EXCLUDED_DESERT
gdTcell	4	Up	8.68426e-10	4.34213e-09	EXCLUDED_DESERT
NKcell	5	Up	1.2138e-09	5.76557e-09	EXCLUDED_DESERT
Myeloid	14	Up	4.50919e-09	2.03987e-08	EXCLUDED_DESERT
CD8Tcell	2	Up	4.93322e-09	2.08345e-08	EXCLUDED_DESERT
Macrophage	12	Up	5.04414e-09	2.08345e-08	EXCLUDED_DESERT
Bcell	4	Up	8.87199e-09	3.51183e-08	EXCLUDED_DESERT
CD56brightNK	6	Up	1.09617e-08	4.16544e-08	EXCLUDED_DESERT
cDC_CCR7	7	Up	7.04328e-07	2.57351e-06	EXCLUDED_DESERT
ILC2	6	Up	4.12833e-06	1.45256e-05	EXCLUDED_DESERT
CD4Tcell	3	Up	1.08916e-05	3.69535e-05	EXCLUDED_DESERT
NaiTcell	7	Up	1.78847e-05	5.85877e-05	EXCLUDED_DESERT
cDC2	4	Up	2.51889e-05	7.9765e-05	EXCLUDED_DESERT
ProBcell	4	Up	4.0991e-05	0.000125618	EXCLUDED_DESERT
RegTcell	5	Up	0.000118403	0.000351509	EXCLUDED_DESERT
ExhBcell	8	Up	0.000224795	0.000647137	EXCLUDED_DESERT
Granulocyte	4	Up	0.00025158	0.000702943	EXCLUDED_DESERT
CD56dimNK	5	Up	0.000356358	0.000967257	EXCLUDED_DESERT
cDC1	4	Up	0.000403261	0.00106416	EXCLUDED_DESERT
FollicularBcell	2	Up	0.000482008	0.00123759	EXCLUDED_DESERT
Fibroblast	8	Up	0.000750436	0.00187609	EXCLUDED_DESERT
Monocyte	10	Up	0.0013958	0.00340003	EXCLUDED_DESERT
McellGut	5	Up	0.00279608	0.00664069	EXCLUDED_DESERT
EntericGlial	7	Up	0.00313089	0.00715538	EXCLUDED_DESERT
Mast	5	Up	0.00316343	0.00715538	EXCLUDED_DESERT
Basophil	4	Up	0.00354739	0.00768131	EXCLUDED_DESERT
Endothelial	12	Up	0.00355766	0.00768131	EXCLUDED_DESERT
ImmaturecDC	5	Up	0.00376167	0.00794131	EXCLUDED_DESERT
Glial	11	Up	0.0076959	0.0158937	EXCLUDED_DESERT
InflamFibroblast	4	Up	0.0113485	0.0229384	EXCLUDED_DESERT
ILC3	4	Up	0.0124795	0.0246991	EXCLUDED_DESERT
HEVEndothelial	3	Up	0.0156238	0.030291	EXCLUDED_DESERT
Chondrocyte	8	Up	0.0163183	0.0310047	EXCLUDED_DESERT
CommonLymphoidPC	2	Up	0.0174839	0.0325681	EXCLUDED_DESERT
Neutrophil	2	Up	0.0180992	0.0330658	EXCLUDED_DESERT
VesselEndothelial	6	Up	0.0188864	0.033853	EXCLUDED_DESERT
ClassMonocyte	3	Up	0.0241946	0.0425646	EXCLUDED_DESERT

### Sheet: Contrasts
Coefficient	INFLAMED_DESERT	INFLAMED_EXCLUDED	EXCLUDED_DESERT
DESERT	-1	0	-1
EXCLUDED	0	-1	1
INFLAMED	1	1	0
TISSUEkidney	0	0	0
TISSUEliver	0	0	0
TISSUElung	0	0	0
TISSUElymph_node	0	0	0
TISSUEOTHER_UNK	0	0	0
TISSUEurothelial	0	0	0
